# Lef1 expression in fibroblasts maintains developmental potential in adult skin to regenerate wounds

**DOI:** 10.1101/2020.06.11.147066

**Authors:** Quan M. Phan, Gracelyn Fine, Lucia Salz, Gerardo G. Herrera, Ben Wildman, Iwona M. Driskell, Ryan R. Driskell

## Abstract

Scars are a serious health concern that impacts the clinical outcome and long-term well-being of burn victims and individuals with genetic skin conditions associated with wound healing. In this study using mouse as the model, we identify regenerative factors in neonatal skin that will transform adult skin to regenerate instead of repairing wounds with a scar, without perturbing normal development and homeostasis. We utilized single-cell RNA-sequencing (scRNA-seq) to probe unsorted cells from Regenerating, Scarring, Homeostatic, and Developing skin. Our results revealed a transient regenerative cell type in Developing skin, called papillary fibroblasts, which are defined by the expression of a canonical Wnt transcription factor Lef1. Tissue specific ablation of Lef1 inhibited skin regeneration. Importantly, ectopic expression of Lef1 in dermal fibroblasts did not disrupt development and aging, but primed adult skin to undergo enhanced regeneration. Here, we reveal the possibility of transferring the regenerative abilities of neonatal skin to adult tissue by expressing Lef1 in dermal fibroblasts. Finally, we have generated an expandable web resource with a search function to display gene expression in the context of our scRNA-seq data (https://skinregeneration.org/).
