## Supplementary material for "Lef1 expression in fibroblasts maintains developmental potential in adult skin to regenerate wounds": Supp Table 1

### Sheet: p2fibroblastvelodata
Gene Rank	Pap Fibro Dividing	Pap Fibro Dkk1	DP	Hypodermis	Pap Fibro Dpp4	Pap Fibro Dkk1	Pap Fibro Dpp4	Hypodermis	Retic Fibro	DS	Fascia	DP	Fascia	AP	Fascia
1	Trps1	Pitx2	Lamc3	Bgn	Cdh6	Mef2c	Tiparp	Tnfaip6	Cdh6	Adamts18	Gfra1	Kif26b	Slc4a4	Itga8	Adam12
2	Lef1	Trim36	Sobp	Rgs7bp	Ccdc141	Lef1	Trim36	Pcsk5	Ccdc141	Stmn2	Tnfaip6	Zfp423	Svil	Tmtc2	Epha3
3	Cenpk	Rgs10	Prdm1	Vcan	Mef2c	Trps1	Tacc2	Sntb2	Tiparp	Kif26b	Pde10a	Gfra1	Lpl	Smoc2	Postn
4	Prr11	Stxbp6	Ebf4	Mmp2	Col12a1	Pitx2	Tanc2	Klf9	Zfp536	Frem1	Ltbp1	Sobp	Thbs2	Ppp1r1a	Nrk
5	Mef2c	Adamts2	Gfra1	Tcf7l2	Trim36	Nrn1	Gria3	Svil	Fam171b	Flrt2	Ghr	Col26a1	Pcsk5	Plxna4	Meox2
5	Entpd1	Cep135	Adamts20	Col25a1	Rgs7bp	Col23a1	Vstm4	Clcn5	Tacc2	Ubash3b	Mirg	Adamts20	Ugdh	Rgs6	Flrt2
6	E2f7	Tacc2	Cblb	Col12a1	Gria3	Entpd1	Fam171b	Ghr	Grem1	Apod	Arhgap21	Itga8	Nav3	Col25a1	Zfhx4
7	Dpp4	Ect2	Col23a1	Lhfpl2	Iqgap2	Apela	Dscam	Dab2	Trim36	Racgap1	Adam12	Adamts18	Tmeff2	Gas2	Gprc5b
8	Egfl6	Ednra	Ubash3b	Zfhx4	Tiparp	Fgfr4	Hmcn1	Thbs2	Tanc2	Slc26a7	Vcan	Tns3	Ltbp1	P4ha2	Cacna2d1
9	Cep135	Lef1	Prlr	Nxph1	Cntn4	Cep135	Plxna4	Vcan	Iqgap2	Ednra	Zfhx4	Ltbp1	Ghr	Stmn2	Serping1
10	Gas2	Entpd1	Cacna2d1	Tnfaip6	Fam171b	Tmem132c	Cntn4	Grem2	Col25a1	Fbln2	Limch1	Flrt2	Cblb	Tsen34	Tnxb
11	Dtymk	Ppp1r1a	Fam49b	Clcn5	Tacc2	Eln	Cdh6	Pappa2	Pid1	Tns3	Epha3	Fbln5	Gprc5b	Lrfn5	Arhgap21
12	Hmcn1	Serping1	Rgs6	Esr1	Tmtc2	Cdh11	Tnfaip6	Fbn1	Col12a1	Nexn	Tcf7l2	Corin	Gm14005	Trim36	Bgn
13	Ccdc80	E2f7	Ltbp1	Zfp536	Dscam	Fbln5	Zfp536	Slc4a4	Plxna4	Gfra1	Meox2	Bmp3	Cacna2d1	Grem1	Vcan
14	Wisp1	Meox2	Kif26b	Tanc2	Plxna4	Ednra	Tmtc2	Tmeff2	Mmp2	Zfp423	P4ha2	Ss18	St6galnac5	St6galnac5	Smoc2
15	Tmtc2	Ccdc80	Enpp2	Adam12	Cdh11	Plxna4	Lrfn5	Rgs7bp	Dkk2	Cd55	C1qtnf3	Fgfr4	Clcn5	Ccdc136	Rgs6
16	Pitx2	Cntn4	Ndnf	Klf9	Adamts17	E2f7	Ccdc141	Medag	Mef2c	Bmp3	Gfpt2	Col23a1	Apbb1ip	Cys1	Bdkrb2
17	Top2a	Plxna4	Olfm2	AW551984	Hmcn1	Pgm5	Dkk2	Gfpt2	Rgs7bp	Nupr1	Postn	Limch1	Epha3	Ccdc34	Tcf7l2
18	Kif23	Pgm5	Zfp423	Fam171b	Pid1	Tacc2	Mef2c	Tiparp	Dscam	Nusap1	Fap	Prdm1	Dtymk	Cacna2d1	Dkk2
19	Ptgfr	Tmtc2	Pdlim3	St6galnac5	Zfp536	Fbln2	Lhfpl2	Pdpn	Lhfpl2	Zwilch	Ltbp2	Ccdc136	Efemp1	Pdlim3	Kif23
20	Vegfd	Nupr1	Daam2	Pappa2	Gm1673	Lockd	Iqgap2	Ptgfr	Gria3	Hck	Nrk	Apod	Vcan	Cntn4	Ccdc80
21	Plxna4	Cdh11	Frem1	Vcam1	Nnmt	Trim36	Entpd1	St6galnac5	Cntn4	Cdc25b	Pgm5	Emid1	Olfm2	Cdh11	Aspn
22	Ncapd2	Racgap1	Itga8	Tnxb	Lpl	Ss18	Col25a1	Epha3	Gm1673	Gm14005	Nav3	Olfm2	Dram1	Trps1	Fap
23	Nrn1	C330027C09Rik	Tns3	Fap	Lrfn5	Vstm4	Grem1	Prkar2b	Cdh11	Col23a1	Slc4a4	Ednra	Ccdc80	Lef1	Hjurp
24	Nusap1	a	Col13a1	Sntb2	Mmp2	Stxbp6	Apela	Adamts2	Lrfn5	Cenpk	Clcn5	Fam49b	Esr1	Slc26a7	Wisp1
25	Slc26a7	Eln	Heyl	Ltbp2	Sytl2	Nupr1	Fbn1	Gm14005	Tmtc2	Arhgap21	Col12a1	Serping1	Klf9	a	Kif11
26	Sytl2	Fgfr4	Ednra	Maf	Ccdc136	Hck	Pid1	Flrt2	Vcam1	Dtymk	Wisp1	Ebf4	Adamts2	Mmp23	Heyl
27	Fgfr4	Nexn	Gnl2	Cdh6	Trps1	Scara5	Cdh11	Aspn	Sytl2	Tsen34	Svil	Daam2	Maf	Vstm4	Tnfaip6
28	Ect2	Gria3	Bmp3	Eln	Ckap2	Nexn	Gm1673	Adam12	Lpl	Lamc3	Zwilch	Lamc3	Gnl2	Vcan	Cdc25b
29	Ss18	Cdc25b	Corin	Slc4a4	Tanc2	Ccdc80	Troap	Vcam1	Dpp4	C330027C09Rik	Bgn	Frem1	Mirg	Iqgap2	Cenpk
30	Lig1	Nusap1	Ptk7	Agtr1a	Cys1	Col26a1	Bdkrb2	Ugdh	Hmcn1	Top2a	Smoc2	Col13a1	Grem2	Ghr	Fbln2
31	Ednra	Gas2	Adamts18	Nnmt	Dpp4	Dtymk	Adamts17	Mirg	Nnmt	Hjurp	Col26a1	Hck	Flrt2	Kif22	Adamts18
32	Spc25	Grem2	Serping1	Plxna4	Dkk2	Tmtc2	Vcam1	Esr1	Adamts17	Bgn	Snrpb	Lockd	Enpp2	Rrm2	Pdpn
33	a	Fbln2	Col26a1	C1qtnf3	Tnxb	Mmp23	Cys1	Efemp1	Ckap2	Prkar2b	Cacna2d1	Ppp1r1a	Tcea3	Serping1	Fam49b
34	Emid1	Wnt16	Pappa2	Lpl	E2f7	Ect2	Medag	Gprc5b	Tnxb	Mef2c	Bdkrb2	Pdlim3	Bdkrb2	Fap	Mmp23
35	Serping1	Kif11	Rspo1	Tiparp	Fbln5	Grem2	Scara5	Lhfpl2	Cys1	Lig1	Ebf4	Ptk7	Ccdc34	C1qtnf3	Apod
36	Pid1	Wisp1	Ss18	Smoc2	Cep135	Serping1	Tmem132c	Bgn	Agtr1a	Kif4	Cblb	Ubash3b	Kif22	Egfl6	Cd55
37	Eln	Slc26a7	Inhba	Efemp1	Grem1	Rspo1	Grem2	Postn	Wnt16	Cdh11	Nnmt	Rgs6	Ss18	Cdc25b	Lhfpl2
38	C330027C09Rik	Dtymk	Dram1	Cys1	Apela	Daam2	Tnxb	AW551984	Maf	Rgs6	Tsen34	Entpd1	Rrm2	C330027C09Rik	Cblb
39	Kif11	Scara5	Runx3	Cacna2d1	Wnt16	Slc26a7	Dtymk	Ccdc34	Rrm2	Serping1	C330027C09Rik	Stmn2	Lig1	Fgfr4	Slc4a4
40	Cdc25c	Anln	Lef1	Grem1	Pitx2	Rgs10	Sytl2	Cd55	Ccdc136	Eln	Zfp423	Zwilch	Pde10a	Fam171b	P4ha2
41	Stxbp6	Fbln5	Ccdc136	Adamts17	Lef1	Gm1673	Stxbp6	Nxph1	Aspn	Emid1	Lhfpl2	Taf11	Serping1	Prdm1	Kif26b
42	Fbln5	Egfl6	Limch1	Rgs6	Pde10a	Vegfd	Hoxa9	Cacna2d1	Fbn1	Maf	Olfm2	Kif22	Mmp23	Fbn1	Tsen34
43	Gm14005	Daam2	Hoxa9	Nrk	Col25a1	Wisp1	Dpp4	Ltbp1	Clcn5	Cdc25c	Tnxb	Gm14005	Prlr	Tmem132c	Taf11
44	Ppp1r1a	Lrfn5	Lig1	Dab2	Apbb1ip	Tns3	Lef1	Zfp536	C1qtnf3	Egfl6	Nxph1	Lef1	Gfpt2	Ptk7	Dram1
45	Apela	Cys1	Alpl	Cd55	AW551984	Spc25	Mmp2	Hjurp	Pde10a	Vcan	Fam171b	Ugdh	Rgs7bp	Dscam	Efemp1
46	Grem2	Kif22	a	Grem2	Ccdc80	Emid1	Ckap2	Tcea3	Fap	Col26a1	Dram1	Trps1	Lhfpl2	Fam49b	Top2a
47	Troap	Top2a	Clspn	Svil	Aspn	Kif23	Runx3	Tcf7l2	Clspn	Ptk7	Klf9	Cblb	Alpl	Gfpt2	Thbs2
48	Adamts2	Mmp23	Cdc25c	Taf11	Snrpb	Hoxa9	Wnt16	Snrpb	Sntb2	Kif23	Gprc5b	Dram1	Snrpb	Pdpn	Nupr1
49	Nupr1	Nrn1	Adamts2	Hmcn1	Vegfd	Troap	Tcf7l2	Nav3	Smoc2	Kif11	Esr1	Thbs2	Clspn	Nrn1	Limch1
50	P4ha2	Troap	Apod	Tcea3	Tsen34	Anln	Agtr1a	Agtr1a	Slc4a4	Pdlim3	Flrt2	Adamts2	Kif4	Epha3	Maf
51	Pgm5	Fbn1	Apela	Epha3	Lockd	Limch1	Nxph1	Bdkrb2	Stxbp6	Taf11	Nexn	Fbln2	Dab2	Pitx2	Clspn
52	Lockd	Snrpb	Mmp23	Medag	Smoc2	Cenpk	C330027C09Rik	Fap	Apela	Entpd1	Pappa2	Rspo1	Agtr1a	Ebf4	E2f7
53	Tmem132c	Mef2c	Ckap2	Gfpt2	Meox2	Racgap1	Pde10a	Gnl2	Tsen34	Sobp	Hmcn1	Gnl2	Fbn1	Prkar2b	Ltbp2
54	Wnt16	Spc25	Prkar2b	Tmem132c	Dtymk	Kif4	Tsen34	Rgs10	Meox2	Adamts2	Thbs2	Mirg	Cd55	Inhba	Tiparp
55	Cntn4	Vegfd	Snrpb	Tmeff2	Sntb2	Ubash3b	Lpl	Smoc2	P4ha2	Tcea3	Bmp3	Rrm2	Hck	Hoxa9	Sntb2
56	Zfp536	Zfp536	Taf11	Dpp4	Dab2	P4ha2	Ccdc80	Pde10a	E2f7	Ccdc34	Tanc2	Prr11	Sntb2	Tmeff2	Anln
57	Kif4	Tiparp	Pgm5	Postn	Rrm2	Egfl6	Rrm2	Zwilch	Bdkrb2	Runx3	Sntb2	Runx3	Fap	Nusap1	Nusap1
58	Ccdc141	Cenpk	Ppp1r1a	Hjurp	Stxbp6	Tnfaip6	Serping1	Dram1	Klf9	Rgs10	Cenpk	Hoxa9	Pdpn	Lhfpl2	Gfra1
59	Cdh11	Dab2	Wnt16	Gas2	Clcn5	C330027C09Rik	Kif4	Zfhx4	Ltbp2	Ugdh	Aspn	Wisp1	Medag	Mirg	Dab2
60	Rrm2	Emid1	Kif22	Nav3	Agtr1a	Lrfn5	Eln	Kif22	Vstm4	Pcsk5	Kif22	Snrpb	Emid1	Nupr1	Pcsk5
61	Gria3	Lockd	Nexn	Ccdc141	Fgfr4	Nusap1	Dab2	Col12a1	Tcf7l2	Hoxa9	Apbb1ip	Kif4	Spc25	Ckap2	Fam171b
62	Nexn	Taf11	Hck	Tsen34	P4ha2	Top2a	Zwilch	Rgs6	Ugdh	Tmem132c	Adamts17	Prlr	Arhgap21	Tcea3	Hmcn1
63	Daam2	Ubash3b	Prr11	Vegfd	Clspn	Ppp1r1a	Anln	Fam49b	Hoxa9	Itga8	Lpl	Cdc25b	Heyl	Ltbp2	Emid1
64	Adamts17	Hoxa9	Fbln2	Lrfn5	Vcam1	Cdc25b	Nupr1	Maf	Vcan	Pdpn	Emid1	Troap	Col12a1	Gnl2	Mirg
65	Tacc2	Hck	Fgfr4	Pcsk5	Serping1	Kif11	Aspn	Tmem132c	AW551984	Limch1	Maf	Racgap1	Rgs10	Adamts17	Gm14005
66	Ndnf	Ptk7	Tcea3	Cdh11	Pdpn	Meox2	Nnmt	Cdh6	Nrk	Prdm1	Iqgap2	Apbb1ip	Nxph1	Tanc2	Nav3
67	Scara5	Bdkrb2	Scara5	Arhgap21	Grem2	Cd55	Nrn1	Heyl	Wisp1	Prr11	Vcam1	Cys1	Zwilch	Gprc5b	Ghr
68	Agtr1a	Tns3	Stmn2	Pdpn	Fap	Ndnf	Fgfr4	Nrk	Dab2	Nnmt	Hjurp	Cep135	Tiparp	Cdh6	Klf9
69	Alpl	Stmn2	Nav3	Clspn	Nupr1	Sobp	Mmp23	Clspn	Anln	Adamts20	Ugdh	Tcea3	Ptgfr	Tnxb	Pgm5
70	Rspo1	Prr11	Ccdc34	Ptk7	Fbn1	Prkar2b	Trps1	Cblb	Pdpn	Gprc5b	Ncapd2	Clspn	Tnfaip6	Fbln2	Col12a1
71	Gm1673	Apod	Vegfd	Pid1	C330027C09Rik	Ckap2	Klf9	Nrn1	Medag	E2f7	Ect2	Vstm4	Pid1	Nnmt	Rgs10
72	Limch1	Pid1	Epha3	Hoxa9	Slc4a4	Dpp4	Cep135	Ncapd2	Lockd	Kif22	Anln	Pdpn	Vstm4	Alpl	Fbn1
73	Ptk7	Clspn	Egfl6	Pde10a	C1qtnf3	Pcsk5	Efemp1	Arhgap21	Zfhx4	Smoc2	Top2a	Aspn	Troap	Kif11	Prkar2b
74	Inhba	Tsen34	Kif4	Vstm4	Bdkrb2	Lamc3	Vegfd	Ccdc80	Nxph1	Clspn	Scara5	Meox2	Iqgap2	Fbln5	Nexn
75	Anln	Ncapd2	Cdc25b	Prkar2b	Troap	Runx3	Nusap1	Gas2	Postn	Cblb	Gnl2	Cacna2d1	Pappa2	Adamts2	Agtr1a
76	Ubash3b	Cdc25c	Ncapd2	Stxbp6	Ccdc34	Grem1	Pitx2	Rrm2	Vegfd	Dram1	Alpl	Ndnf	Meox2	Ugdh	Vstm4
77	Racgap1	Gm1673	Hjurp	Bdkrb2	Emid1	Cdc25c	Spc25	Scara5	Runx3	Apbb1ip	Rgs6	Spc25	Bgn	Col26a1	Tcea3
78	Trim36	Dscam	Trps1	Racgap1	Anln	Ncapd2	Smoc2	C1qtnf3	Ptgfr	Vegfd	E2f7	Prkar2b	Nnmt	Troap	Medag
79	Flrt2	Trps1	Thbs2	Lockd	Ugdh	Kif22	Ugdh	Tanc2	St6galnac5	Cep135	Rrm2	Vegfd	Nusap1	Apbb1ip	Dpp4
80	Col26a1	Aspn	Anln	Sytl2	Arhgap21	Wnt16	Fbln2	Olfm2	Bgn	Ss18	Mmp23	Tnxb	Rgs6	Tiparp	Zwilch
81	Kif22	Lig1	Apbb1ip	Gnl2	Wisp1	Sytl2	Sntb2	Pgm5	Ppp1r1a	Alpl	Corin	Pde10a	Wnt16	Vegfd	Adamts2
82	Vstm4	Apbb1ip	Slc26a7	Aspn	Maf	Adamts2	Fbln5	Mmp23	Snrpb	Fbln5	Dab2	Dkk2	Bmp3	Dpp4	Hck
83	Maf	Sobp	Rgs10	Frem1	a	Dkk2	Lockd	Apbb1ip	Entpd1	Lef1	Pdpn	Nupr1	Col13a1	Zfp536	Cys1
84	Efemp1	Rspo1	Gprc5b	Rrm2	Lhfpl2	Cys1	Taf11	Cdc25b	Tcea3	Agtr1a	Col13a1	Ckap2	Inhba	Ptgfr	Pdlim3
85	Fbln2	Kif4	P4ha2	Ghr	Hjurp	Cntn4	Apbb1ip	Cdc25c	Tmeff2	Ppp1r1a	Medag	Postn	Kif11	E2f7	C1qtnf3
86	Taf11	Hjurp	Vstm4	Mirg	Runx3	a	Lig1	Plxna4	Cep135	Mmp23	Dkk2	Gm1673	Nrn1	Stxbp6	Ect2
87	Col23a1	Prkar2b	Spc25	Iqgap2	Top2a	Bmp3	Tcea3	Cys1	Dtymk	Gnl2	Gria3	P4ha2	Zfp423	Ccdc80	Clcn5
88	Grem1	Ckap2	Nupr1	Enpp2	Entpd1	Nxph1	Ppp1r1a	Fbln2	Nav3	Cys1	Tmem132c	Enpp2	Adamts17	Snrpb	Esr1
89	Cdc25b	Iqgap2	Lockd	Ptgfr	Ptk7	Dscam	Gas2	Dtymk	Svil	Col13a1	Pid1	Mmp23	Ckap2	Dab2	Troap
90	Ccdc34	Kif23	Kif11	Zwilch	Postn	Taf11	Ccdc136	Wnt16	Esr1	Fgfr4	Prlr	Nusap1	Top2a	Kif4	Pde10a
91	Hoxa9	Vstm4	Smoc2	Ccdc34	Ppp1r1a	Ugdh	Hjurp	Lig1	C330027C09Rik	Ect2	Eln	Ncapd2	Gfra1	Klf9	Gm1673
92	Pdpn	Hmcn1	Tmeff2	Scara5	Klf9	Adamts17	Racgap1	Kif4	Rgs10	Enpp2	Clspn	Cdh11	E2f7	Lig1	Dtymk
93	Apod	Rrm2	Tmem132c	Flrt2	Ndnf	Snrpb	Kif11	Alpl	Apbb1ip	Ltbp1	Gm14005	Pgm5	Kif23	Clspn	Tns3
94	Tcea3	Pde10a	Arhgap21	Anln	Tns3	Itga8	E2f7	Zfp423	Tns3	Wisp1	Fbln5	Apela	P4ha2	Heyl	Mmp2
95	Hck	P4ha2	Zwilch	Egfl6	Ptgfr	Ptgfr	a	Fbln5	Ccdc34	Thbs2	Troap	Sytl2	Vegfd	Anln	Ptgfr
96	Prkar2b	Sytl2	Dkk2	Ckap2	Egfl6	Prr11	Cdc25b	Kif11	Zwilch	Corin	Spc25	Inhba	Cdc25c	Vcam1	St6galnac5
97	Frem1	Kif26b	Racgap1	Apbb1ip	Nrk	Pid1	Adamts2	Taf11	Ccdc80	Inhba	Rgs7bp	Alpl	AW551984	Tnfaip6	Stmn2
98	Kif26b	Ss18	Esr1	Gm1673	Tmeff2	Aspn	Snrpb	Troap	Trps1	Epha3	Kif4	Nnmt	Anln	Sobp	Prlr
99	Ccdc136	Ndnf	Svil	Corin	Spc25	Hmcn1	Tns3	Emid1	Taf11	Anln	Vegfd	Tmem132c	Nrk	Col13a1	Prr11
100	Apbb1ip	Tcf7l2	Tsen34	Rgs10	Gprc5b	Ccdc34	Limch1	Prr11	Gfpt2	Pitx2	Hck	Lig1	Corin	Postn	Eln
101	Vcam1	Sntb2	Troap	Ncapd2	Alpl	Heyl	Nexn	Gria3	Efemp1	Daam2	Tmeff2	Dtymk	Runx3	Zwilch	Gria3
102	Ckap2	Thbs2	Rrm2	Gria3	Hoxa9	Tcf7l2	Ltbp2	Serping1	Mirg	Nrn1	Ckap2	Top2a	Cenpk	Meox2	Svil
103	Sobp	Dkk2	Kif23	Nusap1	Mirg	Apbb1ip	Fap	Ebf4	Lig1	Lockd	Cdc25b	Adam12	Ccdc136	Top2a	Nnmt
104	Ltbp2	Pcsk5	AW551984	Kif4	Zwilch	Apod	Daam2	Ltbp2	Grem2	Vstm4	St6galnac5	Lhfpl2	Dscam	Hck	Spc25
105	AW551984	Ugdh	Cntn4	Mmp23	Cdc25c	Tanc2	Ncapd2	Hck	Troap	Ltbp2	Kif11	Nrn1	Fbln2	Cep135	Iqgap2
106	Stmn2	Maf	Fbln5	Gm14005	Ltbp2	Stmn2	Hck	Nnmt	Adam12	Ebf4	Tiparp	Cdc25c	Tmtc2	Dram1	Ss18
107	Thbs2	Apela	Bdkrb2	Nrn1	Scara5	Lpl	Cd55	Wisp1	Scara5	Aspn	Rgs10	Kif23	C1qtnf3	Corin	Cdc25c
108	Zwilch	Itga8	Ltbp2	Kif11	Tcf7l2	Tnxb	Apod	Spc25	Kif4	Apela	Gm1673	Epha3	Fam49b	Esr1	Enpp2
109	Nrk	Medag	Nusap1	P4ha2	Cd55	Tiparp	Svil	Cenpk	Serping1	Prlr	Kif23	Tmeff2	Ncapd2	Taf11	Inhba
110	Dram1	Dpp4	Efemp1	C330027C09Rik	Ect2	Gprc5b	Slc26a7	Gfra1	Hjurp	Rspo1	Ccdc34	Anln	Rspo1	Cdc25c	Corin
111	Mmp23	Runx3	Meox2	Ect2	Cdc25b	Gas2	Ccdc34	Ect2	Fbln5	Mmp2	Inhba	Ltbp2	Slc26a7	Ednra	Slc26a7
112	Itga8	Klf9	Tnxb	Lig1	Kif4	Thbs2	Ndnf	Anln	Fgfr4	Tnfaip6	Ptgfr	a	Pdlim3	Racgap1	Tmem132c
113	Arhgap21	Ptgfr	Eln	Kif23	Nrn1	Mmp2	Dram1	Meox2	Limch1	Spc25	Apod	Hjurp	Prdm1	Nexn	Ptk7
114	Tsen34	Tmem132c	Mirg	Alpl	Nxph1	Alpl	Stmn2	Rspo1	Nupr1	Ndnf	Ccdc136	Kif11	Taf11	Bmp3	Col13a1
115	Nav3	Nnmt	Emid1	Emid1	Vcan	C1qtnf3	Ghr	Tsen34	Alpl	Ptgfr	Cdc25c	Smoc2	Pgm5	Ncapd2	Runx3
116	Hjurp	C1qtnf3	Vcan	Nexn	Rgs10	Ccdc136	Rgs10	a	Gprc5b	Trps1	Gas2	Klf9	Tacc2	Prlr	Alpl
117	Clspn	Cd55	Nrn1	Spc25	Gas2	Dram1	Col12a1	Prlr	Spc25	Pde10a	Heyl	Ghr	Ect2	Bgn	Frem1
118	Heyl	Alpl	Nrk	Gprc5b	Nav3	Ltbp2	Emid1	Mmp2	Cacna2d1	Meox2	Pcsk5	Iqgap2	Ednra	Prr11	Ebf4
119	Tcf7l2	Inhba	Medag	Fbn1	Tcea3	Iqgap2	Ect2	Lpl	Cdc25b	Gm1673	Racgap1	Clcn5	Racgap1	Apod	Racgap1
120	Cd55	Col25a1	Entpd1	Apela	Limch1	Clspn	Wisp1	Inhba	a	Fam171b	Fbn1	Nrk	Adamts18	Medag	Pappa2
121	Dkk2	Tanc2	Pdpn	Ugdh	Hck	Hjurp	Kif23	Kif23	Cdc25c	Heyl	Prkar2b	Scara5	Hoxa9	Scara5	Nxph1
122	Bdkrb2	Mirg	Gm14005	a	St6galnac5	Bdkrb2	Top2a	Tnxb	Tnfaip6	Fam49b	Adamts20	Cd55	Stmn2	Ect2	Kif22
123	Enpp2	Col26a1	Nnmt	Fbln2	Kif23	St6galnac5	Adam12	Ss18	Inhba	Ncapd2	Adamts18	Pitx2	Dkk2	Efemp1	Zfp423
124	Runx3	Pdlim3	Top2a	Cdc25c	Dram1	Frem1	Prkar2b	Col13a1	Cd55	Tmeff2	Stxbp6	Maf	Zfhx4	Agtr1a	Col25a1
125	Tanc2	Zwilch	Ect2	Heyl	Daam2	Gfpt2	Ptgfr	Vstm4	Top2a	Clcn5	Dpp4	Trim36	Cdc25b	Thbs2	Ccdc136
126	Zfp423	Ccdc141	Nxph1	Slc26a7	Mmp23	Efemp1	Gm14005	Hmcn1	Gas2	Lhfpl2	Frem1	Medag	Dpp4	Adamts18	Ltbp1
127	Aspn	Gfpt2	Dscam	Troap	Inhba	Gria3	Tmeff2	Ckap2	Lef1	Troap	Agtr1a	Pcsk5	Limch1	Tcf7l2	Ubash3b
128	Snrpb	Dram1	Stxbp6	Runx3	Gfpt2	Rrm2	Postn	Racgap1	Slc26a7	Ccdc136	Dtymk	Gprc5b	Hjurp	Cenpk	Rspo1
129	Col13a1	Ccdc34	Cd55	Nupr1	Kif11	Ptk7	Kif22	Nusap1	Daam2	Medag	Enpp2	Eln	Fam171b	Nrk	Lockd
130	Pdlim3	Tcea3	C1qtnf3	Kif22	Lig1	Pde10a	Gprc5b	Corin	Egfl6	Gfpt2	Dscam	Efemp1	Egfl6	Pappa2	Adamts20
131	C1qtnf3	Cdh6	Postn	Col13a1	Zfhx4	Tcea3	Slc4a4	Frem1	Gnl2	Efemp1	Prr11	Gas2	C330027C09Rik	Dkk2	Lig1
132	Fam171b	Heyl	Maf	Tacc2	Svil	Zwilch	Nav3	Col25a1	Kif11	Adam12	Rspo1	Lpl	Grem1	Rspo1	Bmp3
133	Tmeff2	Ebf4	Pitx2	Trim36	Gm14005	Zfp423	Rgs7bp	Lockd	Eln	Scara5	Ss18	Gfpt2	Col25a1	Wnt16	Ccdc34
134	Postn	Adamts17	Zfhx4	Cenpk	Medag	Ltbp1	AW551984	C330027C09Rik	Ghr	Ccdc80	Fam49b	Rgs10	Col26a1	Arhgap21	Dscam
135	Dscam	Mmp2	Cys1	Rspo1	Ghr	Tsen34	Pcsk5	Apod	Arhgap21	P4ha2	Runx3	Nxph1	Cys1	Slc4a4	Fbln5
136	Col12a1	Gprc5b	Lrfn5	Zfp423	Thbs2	Inhba	Col26a1	Adamts17	Nrn1	C1qtnf3	Cd55	Dscam	Lockd	Adamts20	Egfl6
137	Mmp2	Limch1	Gas2	Inhba	Adam12	Maf	Maf	Dkk2	Racgap1	Pgm5	Stmn2	Ccdc80	Gas2	Sytl2	Cdh11
138	Pcsk5	Lamc3	Cenpk	E2f7	Slc26a7	Col12a1	Inhba	Adamts18	Kif22	Olfm2	Pdlim3	Fap	Lamc3	Cd55	Gas2
139	Lamc3	Nrk	Ccdc80	Pitx2	Ncapd2	Medag	C1qtnf3	P4ha2	Stmn2	Zfhx4	Col25a1	AW551984	Vcam1	AW551984	Grem1
140	Rgs7bp	Tnxb	Gm1673	Apod	Kif22	Pdpn	Alpl	Col26a1	Kif23	Gas2	Lig1	Ect2	Sytl2	Runx3	Rgs7bp
141	Iqgap2	Fam49b	Ugdh	Fam49b	Racgap1	Nnmt	Heyl	Bmp3	Tmem132c	Dkk2	Grem1	Svil	Prr11	Olfm2	Cep135
142	Pappa2	AW551984	Iqgap2	Col26a1	Stmn2	Ghr	Clspn	Stmn2	Prr11	Fap	Adamts2	Esr1	Adamts20	Pcsk5	Nrn1
143	Ghr	Tmeff2	Sytl2	Hck	Bgn	Fam171b	Cdc25c	Egfl6	Ptk7	Ckap2	Ptk7	Zfhx4	Apod	Aspn	Gfpt2
144	Prdm1	St6galnac5	Fbn1	Adamts18	Taf11	Postn	Thbs2	Lrfn5	Hck	Mirg	Egfl6	St6galnac5	Kif26b	Gm14005	Col26a1
145	Lrfn5	Gnl2	Vcam1	Cdc25b	Ednra	Tmeff2	Zfhx4	Dpp4	Ndnf	Snrpb	Sytl2	Nexn	Wisp1	Sntb2	Olfm2
146	Meox2	Ltbp2	Wisp1	Cblb	Vstm4	AW551984	Gfpt2	Dscam	Enpp2	a	Nupr1	C1qtnf3	Mmp2	Flrt2	Lamc3
147	Gnl2	Postn	Adam12	Top2a	Ss18	Fbn1	Fam49b	Sytl2	Pappa2	Tanc2	Lrfn5	Sntb2	Ltbp2	Lamc3	Ugdh
148	Gprc5b	Lpl	Pde10a	Meox2	Corin	Prdm1	Arhgap21	Stxbp6	Mmp23	Dab2	Efemp1	Fbn1	Adam12	Lpl	Ppp1r1a
149	Tns3	Agtr1a	Agtr1a	Pgm5	Heyl	Kif26b	St6galnac5	Runx3	Ncapd2	Tiparp	a	Stxbp6	Scara5	Pgm5	Col23a1
150	Bmp3	Col23a1	Cep135	Olfm2	Efemp1	Nrk	Col23a1	Iqgap2	Pitx2	Tacc2	Cys1	Cenpk	Gm1673	Ndnf	Tacc2
151	St6galnac5	Arhgap21	Flrt2	Dram1	Enpp2	Col25a1	Clcn5	Top2a	Gm14005	AW551984	Fbln2	Mef2c	Entpd1	Kif23	AW551984
152	Adamts20	Grem1	Gfpt2	Dkk2	Itga8	Vcam1	P4ha2	Limch1	Emid1	Tmtc2	Ccdc141	Lrfn5	Lrfn5	Spc25	Prdm1
153	Fap	Lhfpl2	Grem1	Fbln5	Col13a1	Agtr1a	Corin	Nupr1	Dram1	Nxph1	Slc26a7	C330027C09Rik	Cdh11	Col23a1	Snrpb
154	Ebf4	Col12a1	Ptgfr	Mef2c	Tmem132c	Enpp2	Ptk7	Grem1	Epha3	Sytl2	Lamc3	Col25a1	Ubash3b	Enpp2	Wnt16
155	Klf9	Smoc2	C330027C09Rik	Wnt16	Fam49b	Cdh6	Nrk	Pdlim3	Rspo1	Dscam	Lockd	Pappa2	Nupr1	Pid1	Sytl2
156	Gfpt2	Nxph1	Clcn5	Limch1	Nusap1	Col13a1	Rspo1	Pid1	Prkar2b	Esr1	Mmp2	Grem1	Apela	Gfra1	Itga8
157	Nxph1	Gm14005	Fap	Tmtc2	Adamts20	Corin	Itga8	Ccdc141	Fam49b	Lpl	Nusap1	Agtr1a	Tmem132c	Entpd1	Ncapd2
158	Cblb	Nav3	Pid1	Ltbp1	Flrt2	Zfhx4	Pdpn	Nexn	Ss18	Stxbp6	Cep135	Wnt16	Cntn4	Kif26b	Scara5
159	Rgs10	Zfhx4	Lpl	Prlr	Esr1	Lhfpl2	Meox2	Fam171b	Corin	Klf9	Ppp1r1a	Vcam1	Ppp1r1a	Ubash3b	C330027C09Rik
160	Corin	Bgn	Dab2	Adamts20	Apod	Ebf4	Mirg	Kif26b	Pgm5	Tnxb	Col23a1	Bgn	Aspn	Eln	Rrm2
161	Lpl	Slc4a4	St6galnac5	Dscam	Rspo1	Gm14005	Esr1	Eln	Heyl	Grem1	Prdm1	Tnfaip6	Fgfr4	Rgs10	Apbb1ip
162	Nnmt	Fap	Ghr	Snrpb	Prdm1	Ccdc141	Flrt2	Tacc2	Pcsk5	Tcf7l2	Tacc2	Tmtc2	Ebf4	Lockd	Ckap2
163	Zfhx4	Flrt2	Mmp2	Dtymk	Eln	Arhgap21	Pgm5	Adamts20	Apod	Cacna2d1	Tcea3	Ptgfr	Pitx2	Adam12	Gnl2
164	Adamts18	Corin	Col25a1	Stmn2	Cenpk	Dab2	Prdm1	Prdm1	Flrt2	Lrfn5	Kif26b	Mmp2	Nexn	Nav3	Fgfr4
165	Fbn1	Ccdc136	Adamts17	Ccdc80	Pappa2	Zfp536	Ss18	Ptk7	Prdm1	Vcam1	Vstm4	Arhgap21	Ptk7	Cblb	Vcam1
166	Mirg	Frem1	Dpp4	Wisp1	Gnl2	Rgs7bp	Enpp2	Cep135	Thbs2	Adamts17	Ubash3b	Dab2	Ndnf	Zfp423	Adamts17
167	Bgn	Col13a1	Aspn	Bmp3	Bmp3	Prlr	Bgn	Ccdc136	Nexn	Rrm2	Nrn1	Tanc2	Postn	Wisp1	Ednra
168	Prlr	Efemp1	E2f7	Pdlim3	Fbln2	Adamts18	Prr11	Enpp2	Col13a1	Svil	Cdh11	Tcf7l2	Prkar2b	Limch1	Cntn4
169	Adam12	Adamts18	Tacc2	Ss18	Col26a1	Lig1	Egfl6	Ppp1r1a	Nusap1	St6galnac5	Wnt16	Adamts17	Tanc2	Zfhx4	Lpl
170	Tiparp	Ghr	Bgn	Ndnf	Col23a1	Pdlim3	Col13a1	Pitx2	Col23a1	Wnt16	Sobp	Cntn4	Eln	Col12a1	Sobp
171	Dab2	Bmp3	Pcsk5	Ccdc136	Prlr	Klf9	Adamts18	Trim36	Ect2	Gria3	Fgfr4	E2f7	a	Ltbp1	Entpd1
172	Medag	Adam12	Ccdc141	Prr11	Pgm5	Clcn5	Ednra	Slc26a7	Olfm2	Postn	Grem2	Slc4a4	Itga8	Bdkrb2	Ccdc141
173	Cdh6	Olfm2	Slc4a4	Fgfr4	Ebf4	Nav3	Lamc3	Vegfd	Adamts18	Ghr	Cntn4	Ccdc141	Cep135	Daam2	Apela
174	Col25a1	Prdm1	Mef2c	Ppp1r1a	Prkar2b	Adamts20	Pdlim3	E2f7	Pdlim3	Nav3	Pitx2	Slc26a7	Col23a1	Hjurp	Ndnf
175	Tnxb	Enpp2	Dtymk	Ebf4	Olfm2	Olfm2	Gnl2	Apela	Bmp3	Sntb2	Itga8	Vcan	Fbln5	Gria3	Pitx2
176	Cys1	Prlr	Sntb2	Prdm1	Nexn	Flrt2	Cenpk	Lamc3	Cenpk	Col12a1	Apela	Nav3	Gria3	Grem2	Kif4
177	Gfra1	Pdpn	Gria3	Kif26b	Prr11	Esr1	Vcan	Hoxa9	Fbln2	Nrk	Ndnf	Egfl6	Frem1	Emid1	Tmeff2
178	Svil	Adamts20	Tmtc2	Gfra1	Cacna2d1	Adam12	Sobp	Gm1673	Adamts20	Bdkrb2	Hoxa9	Dpp4	Hmcn1	Clcn5	Stxbp6
179	Sntb2	Cblb	Tcf7l2	Tns3	Epha3	Fap	Pappa2	Cdh11	Frem1	Fbn1	Taf11	Ccdc34	Sobp	Apela	a
180	Pde10a	Esr1	Klf9	Cep135	Pdlim3	Smoc2	Ebf4	Ndnf	Prlr	Col25a1	Tns3	Tsen34	Ccdc141	Nxph1	Tmtc2
181	Ugdh	Zfp423	Tanc2	Trps1	Pcsk5	Sntb2	Adamts20	Itga8	Itga8	Cntn4	Tmtc2	Hmcn1	Cdh6	Ccdc141	Daam2
182	Epha3	Clcn5	Fam171b	Adamts2	Adamts18	Gfra1	Frem1	Fgfr4	Ebf4	Pappa2	Plxna4	Grem2	Zfp536	Tns3	Tanc2
183	Olfm2	Vcam1	Rgs7bp	Entpd1	Lamc3	Cblb	Prlr	Ubash3b	Adamts2	Grem2	Ccdc80	Gria3	Stxbp6	Mmp2	Hoxa9
184	Esr1	Fam171b	Trim36	Ednra	Sobp	Fam49b	Epha3	Sobp	Rgs6	Ccdc141	Cdh6	Fam171b	Tsen34	Pde10a	Pid1
185	Smoc2	Pappa2	Cdh11	Lamc3	Ubash3b	Mirg	Bmp3	Cntn4	Sobp	Dpp4	Entpd1	Bdkrb2	Smoc2	Gm1673	Grem2
186	Ltbp1	Ltbp1	Lhfpl2	Cntn4	Adamts2	Slc4a4	Cacna2d1	Tmtc2	Lamc3	Iqgap2	Daam2	Pid1	Daam2	Frem1	Vegfd
187	Fam49b	Svil	Cdh6	Itga8	Rgs6	Gnl2	Kif26b	Col23a1	Ednra	Slc4a4	Trim36	Cdh6	Trim36	Hmcn1	Mef2c
188	Slc4a4	Gfra1	Grem2	Daam2	Frem1	Svil	Olfm2	Entpd1	Ubash3b	Pid1	Zfp536	Zfp536	Tns3	Ss18	Cdh6
189	Lhfpl2	Epha3	Hmcn1	Col23a1	Cblb	Epha3	Ubash3b	Daam2	Col26a1	Rgs7bp	AW551984	Rgs7bp	Trps1	Mef2c	Trim36
190	Clcn5	Rgs6	Zfp536	Ubash3b	Kif26b	Bgn	Cblb	Tns3	Cblb	Hmcn1	Serping1	Heyl	Tnxb	Maf	Zfp536
191	Rgs6	Tnfaip6	Tnfaip6	Sobp	Zfp423	Pappa2	Zfp423	Ednra	Gfra1	Trim36	Mef2c	Tacc2	Lef1	Tacc2	Lrfn5
192	Tnfaip6	Cacna2d1	Col12a1	Serping1	Gfra1	Rgs6	Gfra1	Trps1	Kif26b	Cdh6	Ednra	Col12a1	Tcf7l2	Svil	Trps1
193	Cacna2d1	Rgs7bp	Plxna4	Thbs2	Ltbp1	Cacna2d1	Rgs6	Mef2c	Ltbp1	Zfp536	Trps1	Tiparp	Mef2c	Rgs7bp	Plxna4
194	Vcan	Vcan	Tiparp	Lef1	Tnfaip6	Vcan	Ltbp1	Lef1	Zfp423	Plxna4	Lef1	Plxna4	Plxna4	Dtymk	Lef1

### Sheet: Sheet1
Gene Rank	Pap Fibro 1	Pap Fibro 2	DP	Hypo-dermis	Pap Fibro 3	Pap Fibro 2	Pap Fibro 3	Hypo-dermis	Reticular	DS	Fascia	DP	Fascia	AP	Fascia
1	Trps1	Pitx2	Lamc3	Bgn	Cdh6	Mef2c	Tiparp	Tnfaip6	Cdh6	Adamts18	Gfra1	Kif26b	Slc4a4	Itga8	Adam12
2	Lef1	Trim36	Sobp	Rgs7bp	Ccdc141	Lef1	Trim36	Pcsk5	Ccdc141	Stmn2	Tnfaip6	Zfp423	Svil	Tmtc2	Epha3
3	Cenpk	Rgs10	Prdm1	Vcan	Mef2c	Trps1	Tacc2	Sntb2	Tiparp	Kif26b	Pde10a	Gfra1	Lpl	Smoc2	Postn
4	Prr11	Stxbp6	Ebf4	Mmp2	Col12a1	Pitx2	Tanc2	Klf9	Zfp536	Frem1	Ltbp1	Sobp	Thbs2	Ppp1r1a	Nrk
5	Mef2c	Adamts2	Gfra1	Tcf7l2	Trim36	Nrn1	Gria3	Svil	Fam171b	Flrt2	Ghr	Col26a1	Pcsk5	Plxna4	Meox2
