## Supplementary material for "Lef1 expression in fibroblasts maintains developmental potential in adult skin to regenerate wounds": Supp Table 2

### Sheet: pantherChartp2velocity
1	Beta2 adrenergic receptor signaling pathway (P04378)	1	0.005	0.013
3	Beta1 adrenergic receptor signaling pathway (P04377)	1	0.005	0.013
5	De novo purine biosynthesis (P02738)	1	0.005	0.013
7	Ionotropic glutamate receptor pathway (P00037)	1	0.005	0.013
9	Alzheimer disease-amyloid secretase pathway (P00003)	1	0.005	0.013
10	5HT1 type receptor mediated signaling pathway (P04373)	1	0.005	0.013
12	Adrenaline and noradrenaline biosynthesis (P00001)	1	0.005	0.013
13	Inflammation mediated by chemokine and cytokine signaling pathway (P00031)	1	0.005	0.013
14	GABA-B receptor II signaling (P05731)	1	0.005	0.013
19	Hedgehog signaling pathway (P00025)	1	0.005	0.013
20	Vasopressin synthesis (P04395)	1	0.005	0.013
21	O-antigen biosynthesis (P02757)	1	0.005	0.013
23	General transcription regulation (P00023)	1	0.005	0.013
24	N-acetylglucosamine metabolism (P02756)	1	0.005	0.013
25	FGF signaling pathway (P00021)	1	0.005	0.013
27	2-arachidonoylglycerol biosynthesis (P05726)	1	0.005	0.013
29	EGF receptor signaling pathway (P00018)	1	0.005	0.013
30	p38 MAPK pathway (P05918)	1	0.005	0.013
31	Parkinson disease (P00049)	1	0.005	0.013
32	DNA replication (P00017)	1	0.005	0.013
33	Histamine H2 receptor mediated signaling pathway (P04386)	1	0.005	0.013
34	Oxidative stress response (P00046)	1	0.005	0.013
35	Notch signaling pathway (P00045)	1	0.005	0.013
37	Nicotinic acetylcholine receptor signaling pathway (P00044)	1	0.005	0.013
38	Enkephalin release (P05913)	1	0.005	0.013
40	Dopamine receptor mediated signaling pathway (P05912)	1	0.005	0.013
41	Angiotensin II-stimulated signaling through G proteins and beta-arrestin (P05911)	1	0.005	0.013
42	CCKR signaling map (P06959)	1	0.005	0.013
43	Metabotropic glutamate receptor group II pathway (P00040)	1	0.005	0.013
2	Metabotropic glutamate receptor group III pathway (P00039)	2	0.01	0.027
4	De novo pyrimidine deoxyribonucleotide biosynthesis (P02739)	2	0.01	0.027
6	Angiogenesis (P00005)	2	0.01	0.027
15	p53 pathway (P00059)	2	0.01	0.027
22	Transcription regulation by bZIP transcription factor (P00055)	2	0.01	0.027
26	TGF-beta signaling pathway (P00052)	2	0.01	0.027
28	Endothelin signaling pathway (P00019)	2	0.01	0.027
39	Muscarinic acetylcholine receptor 2 and 4 signaling pathway (P00043)	2	0.01	0.027
16	Heterotrimeric G-protein signaling pathway-Gq alpha and Go alpha mediated pathway (P00027)	3	0.016	0.04
17	Heterotrimeric G-protein signaling pathway-Gi alpha and Gs alpha mediated pathway (P00026)	3	0.016	0.04
11	Integrin signalling pathway (P00034)	4	0.021	0.053
44	Gonadotropin-releasing hormone receptor pathway (P06664)	4	0.021	0.053
18	Wnt signaling pathway (P00057)	5	0.026	0.067
36	Cadherin signaling pathway (P00012)	5	0.026	0.067
8	Alzheimer disease-presenilin pathway (P00004)	6	0.031	0.08
