## Supplementary material for "Lef1 expression in fibroblasts maintains developmental potential in adult skin to regenerate wounds": Supp Table 3

### Sheet: ActInhiList
Gene Symbol	[P23](normalized)	[P25](normalized)	[P27](normalized)	[P29](normalized)	[P34](normalized)	[P37](normalized)	[P39](normalized)	[P41](normalized)	[P44](normalized)	Entrez Gene
Tgfbi	0.483212	0.606659	-0.446806	-1.15972	-1.43783	-0.292526	-0.594793	0.844842	1.52107	21810
Smad1	-0.236247	-0.191391	0.217662	0.0581106	0.152357	0.195249	0.204085	-0.0318278	-0.578763	17125
Sfrp1	-0.0459938	-0.621024	0.271282	0.585928	0.248845	-0.114669	0.0730193	-0.54319	-0.561262	20377
Psmb3	-0.123724	-0.227611	0.199079	0.269968	0.261902	0.0603666	0.138278	-0.378548	-0.566842	26446
Pdgfrb	0.134747	0.292454	-0.318144	-0.544659	-0.647648	-0.0275337	-0.515472	0.677615	0.942535	18596
Fzd6	-0.580883	-0.701918	-0.0644525	-0.0361128	0.145864	0.0819356	0.0801463	0.229783	-0.74261	14368
Tgfb3	1.42831	1.1687	0.112358	-0.252281	-0.719667	-0.478611	-0.481638	0.389281	0.62006	21809
Fgf15	-0.289759	-0.0481305	-0.212351	0.0610234	0.113454	0.0681267	0.105637	-0.0310151	0.113014	14170
Fgf13	0.802598	0.870606	-0.166994	-0.788048	-0.938776	-0.609606	-1.01097	0.414834	1.0752	14168
Fgf13	0.333137	0.711142	-0.229424	-0.420261	-0.311417	-0.401229	-0.43383	0.214169	0.705705	14168
Fzd2	0.43942	-0.0977182	0.327728	0.0191984	-0.0112228	-0.0129	0.00183058	-0.265792	-0.447093	57265
Fzd2	0.490382	-0.0140862	0.334304	-0.0905345	-0.0104408	-0.00361443	0.0187802	-0.18522	-0.405083	57265
Fzd2	0.481209	0.343396	0.0565217	-0.331043	0.0511684	-0.0531123	-0.0744453	0.134855	-0.275529	57265
Fgfr4	0.903783	0.925238	-0.18035	-0.357801	-0.360387	0.0126966	-0.188874	0.0157515	0.679647	14186
Pdgfa	0.940633	0.914444	0.187084	-0.08273	-0.21535	-0.160174	-0.290874	-0.0166295	-0.0341148	18590
Bmp7	-0.586208	-0.580182	-0.504283	0.234785	0.344251	0.427613	0.436958	0.123513	-0.962616	12162
Wisp2	0.0137749	0.963751	-0.480341	-0.348325	-0.578102	0.04165	-0.0583937	0.830327	0.988035	22403
Pdgfc	0.0811427	0.61343	-0.620512	-0.987823	-0.89713	-0.3405	-0.136917	1.19219	1.60428	54635
Fzd4	-0.0443497	0.0230575	0.330817	-0.0586635	-0.320529	-0.212228	-0.110285	0.0938063	0.852134	14366
Nkd2	-0.60161	-0.731823	0.150845	0.593515	0.608856	0.27341	0.391715	-1.17684	-1.52965	72293
Nkd2	-0.699617	-0.697094	0.181411	0.413011	0.377836	0.18566	0.199111	-1.08019	-1.35138	72293
Bmpr2	-0.546394	-0.513779	-0.0494054	0.153743	0.494747	0.0401848	0.248672	0.141782	-0.986448	12168
Wnt6	0.299633	0.267928	0.00941896	0.0384394	-0.00910997	0.0400906	0.131256	-0.304696	-0.187422	22420
Fgf4	-0.0630568	0.112065	-0.135296	-0.156262	0.107832	0.171904	0.110754	0.0360094	0.140383	14175
Fgf4	-0.0823057	-0.0625266	-0.115861	0.137574	-0.103955	0.11887	0.18922	-0.02151	0.0246009	14175
Fzd3	0.0528661	-0.0274804	-0.0610727	-0.00323153	-0.058866	0.064065	0.0365762	-0.0350217	-0.176788	14365
Smad2	-0.0920029	-0.0949888	-0.0547107	0.166093	0.407857	0.33394	0.311387	-0.1009	-0.443313	17126
Tgfb1	0.448741	0.254366	-0.361063	-0.527686	-0.453321	0.0230891	0.0446205	0.471971	0.355549	21803
Fgf10	0.134287	0.0150962	0.0827003	0.0884078	-0.190352	-0.107555	-0.120974	0.0165324	0.155152	14165
Fgf9	-0.0890517	0.294261	-0.134173	0.0117772	-0.149332	-0.0362673	0.0306306	-0.078402	0.227017	14180
Fgf16	1.46627e-05	-0.130127	-0.0979464	0.0892619	-0.0216033	-0.00366457	0.0392571	-0.0110283	0.181529	80903
Fgfr2	0.823619	0.621103	0.322894	-0.0111704	-0.144851	-0.0991917	-0.116899	0.110311	-0.227127	14183
Wnt7b	0.0781565	-0.411634	-0.0747755	-0.138294	-0.378061	0.18911	0.0728912	-0.0656436	0.35136	22422
Wnt7b	0.497284	-0.16909	-0.146131	-0.246746	-0.238272	0.0894009	-0.0887268	0.12883	0.396675	22422
Tgfbr1	0.26225	-0.416079	0.032738	0.498212	0.00777292	-0.240757	-0.162576	-0.167204	-0.665045	21812
Tgfbr1	0.152352	0.130044	0.106499	-0.00136439	0.0917845	-0.16275	-0.142079	0.0450969	-0.56832	21812
Tgfbr1	0.354632	0.444247	0.0966457	-0.234655	-0.0227976	-0.159475	-0.179219	0.226281	0.164097	21812
Smad5	0	-1.66019	0.640501	0.569109	0.282997	0.184718	0.252079	-0.761561	-0.596496	17129
Fzd3	-0.178208	-0.385718	-0.0587587	0.15424	0.12825	0.256805	0.288328	-0.0855791	-0.685079	14365
Bmp5	0.144733	0.0897126	-0.00401862	-0.10048	-0.0963139	0.0943254	-0.0493826	-0.0388268	0.237873	12160
Bmp5	-0.0315807	0.0446093	-0.0834532	0.133994	0.0052104	-0.0459921	0.0685215	-0.00601912	0.0897051	12160
Fst	0.0400972	0.190712	0.0376994	-0.699977	-0.338851	-0.244696	-0.429244	0.390351	0.227471	14313
Kremen1	-0.648598	-1.5986	0.157791	0.576771	0.302259	0.327792	0.23961	-0.624953	-0.657139	84035
Wnt8b	-0.234425	0.00998664	-0.170516	0.171683	0.00306582	-0.0381005	0.130812	-0.138542	0.0157727	22423
Wnt8b	-0.115128	-0.139596	-0.207446	0.151956	-0.300615	0.0110146	-0.0677538	-0.158814	0.143826	22423
Wnt2b	-0.264206	0.0296927	0.0042402	0.262204	0.0411663	0.0312338	-0.0546303	-0.101301	0.108564	22414
Fgf17	0.0706463	0.0101683	0.0625801	0.0122253	0.051434	-0.00173076	0.090677	-0.124878	-0.102689	14171
Fgf20	-0.077606	0.158742	-0.165459	0.260796	0.0571241	0.0181926	0.0464656	-0.118928	0.141349	80857
Bmp10	-0.0745292	-0.00770092	0.0444479	0.222986	0.0914917	0.2155	-0.0645502	-0.173649	-0.13118	12154
Fgf11	0.0393474	0.00616527	-0.0271934	0.092035	0.0975609	-0.110895	0.000632763	-0.186884	0.12882	14166
Fgfr3	-0.372264	-0.447689	-0.231241	-0.0407689	0.118455	0.273781	0.305377	0.103665	-0.811805	14184
Pdgfra	0.735082	0.638636	0.091787	-0.154695	-0.756488	-0.416861	-0.484686	0.508688	0.120204	18595
Pdgfra	0.737586	0.930977	-0.0695168	-0.699834	-1.11841	-0.472746	-0.606776	0.660958	0.507886	18595
Tgfa	-0.827401	-0.942684	-0.145645	0.902642	0.647942	0.604419	0.707453	-0.371114	-0.699975	21802
Tgfa	-2.0267	-1.90708	-0.320718	0.126177	0.471618	0.34756	0.514034	0.068587	-1.64447	21802
Tgfbr2	0.044973	0.0361713	-0.0800147	0.15451	0.0136821	0.0105234	0.105039	-0.0299672	0.0436238	21813
Wnt3a	-0.435099	-0.488649	-0.110933	0.237706	0.0857468	0.122727	0.0107226	-0.60138	0.0258144	22416
Fgf23	-0.0299046	0.0459019	0.0192542	0.061782	0.0222542	-0.0696303	0.0510359	-0.0667873	0.105849	64654
Wnt8a	-0.116186	0.0101509	0.195149	-0.113027	-0.00612116	-0.00918166	0.0543733	-0.135083	0.0463688	20890
Fgf7	0.0421431	0.347793	0.692699	-0.104124	-0.4106	-0.44455	-0.405391	-0.0475871	0.277947	14178
Nog	0.15482	-0.101301	-0.18524	0.0698371	-0.0796986	-0.236337	0	0.290531	0.308729	18121
Smad4	-0.0502291	-0.193684	0.353083	-0.00794824	0.0588579	0.0407995	0.0239949	-0.000341415	-0.133109	17128
Smad4	0.0898318	-0.229353	0.182865	-0.1893	-0.0509386	-0.127412	-0.195179	0.0924965	0.117849	17128
Smad4	0.205984	-0.016417	-0.00691859	-0.167428	-0.0278721	-0.0576388	-0.00312901	0.231927	0.112006	17128
Wnt5b	0.335222	0.259012	0.238836	-0.107627	-0.0076828	-0.0492771	0.00510478	-0.130506	-0.00338364	22419
Ptch2	0.999951	0.745474	0.153814	0.122565	-0.00349665	-0.40942	-0.219407	-1.99387	-2.0049	19207
Smad6	-1.24077	-1.03375	0.108176	0.477338	0.507089	0.506363	0.359474	-0.381914	-1.95729	17130
Bmpr1b	-0.287496	0.0117822	-0.0304898	-0.0676173	0.03548	0.197566	0.00669241	-0.0371281	0.108207	12167
Bmp4	-0.381219	-0.31497	-0.00396919	0.0978721	0.0744381	0.117481	0.135988	0.165568	-0.710216	12159
Fgf21///LOC105242481	0.0307949	0.0269768	-0.0877568	-0.0307525	0.358325	0.328042	0.0747249	-0.116608	-0.106315	56636///105242481
Fgf3	-0.158756	-0.155581	-0.0104733	0.188422	0.0632253	0.111249	0.217016	-0.257482	-0.051167	14174
Fzd5	-0.245449	-0.563942	0.169323	0.209748	0.74443	0.379159	0.713227	-0.356122	-0.306116	14367
Wnt16	-0.153514	-0.028595	0.0571976	-0.0117194	0.028986	0.0542987	0.0896437	-0.245939	0.0112039	93735
Fzd1	-0.122457	-0.281555	-0.00615152	-0.0388339	0.041748	0.112585	0.103558	-0.0159931	-0.999705	14362
Sfrp5	0.226188	-0.161718	-0.363068	-0.00243616	-0.388234	-0.06135	0.119944	0.361034	0.447968	54612
Fgf1	0.0307009	0.167484	-0.67206	-0.597635	0.0504589	0.048011	0.0273724	0.360312	0.772522	14164
Tgfb2	0.0949419	0.0900214	-0.00414896	-0.692997	-0.674508	-0.0617677	-0.278983	0.571304	0.982522	21808
Psmd8	-0.323263	-0.38923	0.00937875	0.27912	0.356964	0.28392	0.274884	-0.128514	-0.241943	57296
Fzd8	0.0143144	-0.0228913	-0.22278	-0.140313	-0.0124207	0.130239	0.0756152	0.318459	0.0682093	14370
Wnt7a	0.0931633	0.203769	-0.0682168	0.031192	-0.00742674	0.233916	-0.0399818	-0.185281	0.158399	22421
Smad7	-0.721787	-0.668288	-0.253159	0.345992	0.674524	0.523598	0.499068	-0.0172259	-1.06203	17131
Psma7	-0.0667314	-0.0339127	0.330125	0.193823	0.232229	-0.0159416	0.0851641	-0.39189	-0.524492	26444
Psma7	-0.118694	-0.106206	0.329245	0.258469	0.332934	0.0403881	0.141969	-0.390894	-0.529001	26444
Bmp2	-0.807223	-0.732938	-0.234827	-0.171814	0.198705	0.284058	0.361015	0.586123	-0.265863	12156
Bambi	-2.26081	-2.20999	0.160124	0.597435	0.677504	0.356369	0.384896	-0.851596	-3.47525	68010
Tcf19	0.788521	0.822184	0.600686	0.280935	0.0402508	-0.237422	-0.240664	-1.10851	-0.90367	106795
Wls	-0.0854831	0	0.506052	0.376264	0.288451	-0.0198396	-0.117388	-0.55001	-0.530863	68151
Wls	-0.0405459	-0.00554132	0.335476	0.301164	0.0934963	-0.0723569	-0.0960574	-0.50806	-0.46215	68151
Fgfr1	0.458718	0.554187	-0.218854	-0.79712	-0.784919	-0.499757	-0.60075	0.794646	0.816551	14182
Tcf7l2	0.254931	0.143505	-0.0544085	-0.115322	-0.153082	-0.0655141	-0.0991814	0.332885	0.0743895	21416
Wnt1	-0.111986	-0.0314136	-0.0104314	0.0117784	0.0655441	0.0842558	0.0378106	-0.203043	0.182216	22408
Wif1	0.745984	0.190966	1.21189	0.340282	0.121724	-0.437522	-0.404779	-2.03396	-2.64401	24117
Tgfbr2	0.34591	-0.697549	-0.329733	-0.188631	-0.420533	-0.0112556	-0.162332	0.438068	0.510726	21813
Bmpr1a	-0.40852	-0.308767	-0.0138502	0.280026	0.409903	0.164726	0.232139	-0.0272503	-0.943213	12166
Bmpr1a	-0.133391	-0.0664682	-0.0256278	0.0366036	0.00913334	0.0151161	-0.00895405	0.0304829	-0.521235	12166
Bmpr1a	-0.290561	-0.230467	0.0181033	0.187627	0.195661	0.128901	0.119422	-0.0180737	-0.851864	12166
Bmpr1a	-0.280303	-0.134994	-0.0344311	0.146684	0.144807	0.130093	0.147401	-0.00254917	-0.754686	12166
Tgfbr3	0.392035	0.259697	-0.194383	-0.159414	-0.495222	-0.1304	-0.390644	0.642421	0.793525	21814
Fgfr3	-0.199703	-1.65182	0.163928	0.456019	0.606412	0.876801	0.873208	-0.843127	-1.66576	14184
Psmd4	-0.145504	-0.308723	0.119805	0.148918	0.226947	0.0518227	0.0794296	-0.220817	-0.320522	19185
Wnt9a	-0.152254	-0.148691	-0.0706935	0.133058	-0.0531659	0.221311	0.242964	-0.17472	0.110237	216795
Fgfr1	0.833701	-0.17618	0.100934	-0.348326	-0.491867	-0.202581	-0.275097	0.726911	0.623335	14182
Wnt10b	0.0987847	-0.0710182	0.172009	0.348492	0.107211	-0.0666409	-0.0943892	-0.451012	-0.625688	22410
Fgf5	-0.632994	-0.498171	0.0501877	0.820573	1.41582	1.38937	1.54452	-0.402379	-0.392675	14176
Bmp1	0.215893	0.49594	-0.2027	-0.430154	-0.574446	-0.0177851	-0.095386	0.35422	0.464008	12153
Pdgfd	0.0530715	0.795281	-0.330672	-0.254905	-0.244059	-0.301276	-0.14307	0.317663	0.768837	71785
Ski	0.453681	0.400254	-0.0653966	-0.243788	-0.216971	-0.0845792	-0.173395	0.209015	0.294037	20481
Tgfbr2	0.365746	0.748555	-0.357414	-0.571063	-0.7276	-0.157078	-0.281034	0.659431	1.06989	21813
Tcf7l2	-0.104136	-0.272989	0.0876497	-0.109432	0.0414014	0.0172067	0.233732	-0.13271	-0.0865688	21416
Bmp1	0.449853	0.0685589	-0.112899	-0.29574	-0.396166	0.0658854	-0.0328045	0.492378	0.0638539	12153
Bmp1	-0.0346262	-0.0873766	-0.15917	-0.00971397	0.190005	0.0922163	0.186127	0.17248	-0.103547	12153
Fzd9	-0.0654046	0.140208	-0.229384	0.0754519	-0.187545	-0.0703678	-0.17291	0.0407176	0.120584	14371
Shh	1.28009	0.4195	0.62069	0.155863	-0.0240464	-0.143359	-0.119891	-0.540652	-0.617002	20423
Fgf6	0.27439	0.177889	-0.126333	0.0105985	-0.19451	0.0186632	0.03933	-0.0206776	-0.0356476	14177
Fgfr4	0.664739	0.424981	0.00489211	-0.0635889	-0.0493665	0.0469818	-0.0345972	-0.084064	0.225629	14186
Fgfr4	0.0891709	-0.049309	-0.217939	0.0637724	-0.161105	-0.0366839	0.0863905	-0.161461	0.186149	14186
Fgfr4	-0.103209	0.213932	0.0195096	0.0461718	0.118055	0.0876803	-0.040019	-0.111054	0.167252	14186
Fgfr4	-0.0758896	0.00144601	-0.100404	0.0801334	-0.0281811	0.154516	0.0993652	-0.2124	0.00826073	14186
Ptch1	1.51021	1.507	0.604062	0.120699	0.0329447	-0.305368	-0.137321	-1.24185	-1.31291	19206
Tcf7l2	0.400169	0.245769	0.199169	-0.718984	-0.190536	-0.134676	-0.0789337	0.60658	-0.0519042	21416
Tcf7l2	0.505125	0.632075	-0.143168	-0.38778	-0.612994	-0.0284063	0.0154674	0.499708	-0.0532902	21416
Hbp1	-0.707014	-0.771465	-0.0211554	0.26954	0.202523	0.0943101	0.104484	0.078392	-0.474318	73389
Bmp7	-0.664571	-1.06038	-0.395559	0.402911	0.397972	0.451015	0.495873	-0.00773843	-1.36853	12162
Tcf7	0	0.251926	-0.178725	0.464278	0.418235	0.260989	0.147215	-0.460487	-1.22385	21414
Fgfr2	0.761086	0.808429	0.263286	-0.0786362	-0.217274	-0.192983	-0.236293	0.0524616	-0.0763896	14183
Bmp7	-0.140296	-0.00864029	-0.345881	0.0377099	0.0890684	0.0958926	0.180196	0.13875	-0.337759	12162
Fgf14	-0.0680248	-0.0322971	0.0498072	-0.0267719	0.0518994	-0.0887155	0.0872219	-0.0141786	0.0897734	14169
Tcf7l1	0.0877228	0.287446	-0.30179	-0.270211	-0.115741	0.00992775	-0.107862	0.0538165	0.073404	21415
Wnt5a	-0.145182	-0.149168	0.252076	0.225683	0.300112	0.0263151	0.100445	-1.5093	-2.22211	22418
Pdgfrb	0.218664	0.252871	-0.315301	-1.18622	-1.0786	-0.310493	-0.798015	0.934833	1.13083	18596
Wls	-0.108199	-0.0199962	0.515179	0.534512	0.366164	0.0607783	0.105399	-0.340896	-0.3576	68151
Tgfbi	0.363426	0.624162	-0.207777	-1.31344	-1.53625	-0.485547	-0.691095	0.631674	1.26197	21810
Sfrp1	0.0541654	-0.147592	0.326035	0.0424922	0.0236321	-0.110474	-0.00123787	-0.33952	0.100596	20377
Wnt5b	0.763285	0.651642	0.397332	-0.0163903	-0.0235267	-0.126646	-0.0407858	0.186545	-0.182948	22419
Fgf11	0.344839	0.489419	-0.306591	-0.467909	-0.415153	-0.202441	-0.462812	0.283903	0.364677	14166
Fgf3	-0.107038	-0.190853	-0.0800118	0.217609	0.293532	0.321228	0.3758	-0.0952586	-0.21129	14174
Gli2	1.00073	0.872241	-0.0197166	-0.420088	-0.281879	0.0518678	-0.0668354	0.405631	-1.10544	14633
Tgfbi	0.540194	0.672754	-0.398341	-1.24449	-1.38397	-0.304024	-0.69865	0.753175	1.43445	21810
Sfrp2	0.856649	1.54522	-0.707848	-0.760624	-1.70178	-0.914706	-0.868829	0.236249	1.32335	20319
Smad1	-0.229163	-0.0785041	0.0188026	-0.0906439	0.0461321	0.0974271	0.0995722	0.141958	-0.263954	17125
Sfrp1	0.0158806	-0.484182	0.675499	0.202247	0.239081	-0.244885	-0.0283968	-0.504302	-1.0024	20377
Wisp1	0.82481	0.870131	0.448847	-0.0405318	-0.220719	0.00515445	-0.0386689	-0.256317	-0.0832739	22402
Wisp1	1.39642	1.38101	0.651347	-0.0933679	-0.272565	0.00153764	-0.26404	-0.431614	-0.228214	22402
Fzd6	-0.617003	-0.819723	-0.155328	0.092706	0.238442	0.0827716	0.0236363	0.199462	-1.1785	14368
Wnt5a	-0.395025	-0.352932	0.719435	0.38969	0.318046	0.0479007	0.242592	-1.40246	-2.20652	22418
Gli1	1.68373	0.920406	0.647663	0.16006	0.0836387	-0.264025	-0.0969322	-1.39361	-1.4085	14632
Pdgfa	1.06359	1.06106	0.166379	-0.292853	-0.240873	-0.00466665	-0.267916	0.102974	0.0728663	18590
Rspo1	1.32487	1.48486	0.032152	-0.286937	-0.640792	-0.257324	-0.464534	0.279606	-0.0965605	192199
Sostdc1	1.33727	1.15523	0.306888	-0.20819	-0.128844	-0.341674	-0.427571	0.0549943	0.0337324	66042
Pdgfc	0.149658	0.577188	-0.442782	-0.514597	-0.437131	-0.133364	0.0524616	1.23719	1.65051	54635
Fzd4	0.307722	-0.225221	0.187559	0.127709	-0.254457	-0.273104	-0.408932	0.429289	0.584813	14366
Wnt2	0.151728	0.677632	-0.478115	-0.157992	-0.194891	-0.212177	0.0553317	0.00765816	1.08473	22413
Fgf18	-0.296285	0.410162	-0.322984	-0.193895	-0.0353975	0.316931	-0.127805	1.40718	1.6316	14172
Fgf4	0.0842174	0.0720664	-0.0464537	0.0178494	-0.00412512	-0.109837	-0.0727172	0.190054	0.0915691	14175
Fzd3	-0.571137	-0.520255	-0.13155	0.261405	0.332312	0.426861	0.293464	-0.089997	-1.11884	14365
Fgf2	0.0892283	-0.0560069	0.109825	0.0852323	0.0817316	0.00956758	-0.00879669	0.0467069	-0.165265	14173
Bmp8a	-2.07911	-1.76379	0.0463977	0.515624	0.382756	0.352169	0.328594	-0.462453	-2.11581	12163
Fgf14	-0.0397306	0.0521185	-0.203352	-0.00709534	0.0610075	-0.00309277	0.0550718	0.00263023	0.0490952	14169
Fzd7	0.466415	-0.21291	0.102357	0.0123177	-0.0063076	0.0131224	-0.0919728	-0.0465619	-0.243985	14369
Fzd7	0.501899	0.54482	0.154687	-0.409643	-0.162138	-0.0602242	-0.325399	0.232877	-0.0204144	14369
Tcf7l1	0.469384	0.26738	0.0773932	-0.353736	-0.0946407	0.00515652	-0.149328	0.401366	0.0212765	21415
Fzd3	-0.428586	-0.271353	-0.103865	0.322926	0.304387	0.256518	0.118023	-0.0263697	-0.637651	14365
Fgf22	-0.602446	-0.306412	-0.211212	0.280493	0.375575	0.259044	0.229732	0.0776658	-0.396648	67112
Bmp15	0.135401	-0.0294154	-0.0589477	0.258501	0.217345	-0.000659943	0.162757	-0.194338	-0.0727909	12155
Smad9	0.0340753	-0.08049	-0.110128	0.0522825	0.0521398	0.114036	0.038229	-0.0864447	-0.0817033	55994
Fgf4	-0.0592458	-0.133777	-0.150093	0.253706	0.121442	0.127684	0.189211	-0.0754732	0.00799084	14175
Bmp8b	0.103423	0.160572	-0.098851	-0.105023	0.0150564	-0.00265686	0.203171	-0.158558	0.176492	12164
Pdgfb	0.793304	0.294898	-0.0211527	-0.182657	-0.0536289	-0.229727	-0.254711	0.297441	0.497976	18591
Pdgfb	0.910985	0.754271	-0.146213	-0.516103	-0.49761	-0.220099	-0.525009	0.205792	0.831308	18591
Tgfa	-0.651005	-0.537255	0.0257018	0.587035	0.446326	0.323128	0.458647	-0.247894	-0.593179	21802
Ncoa2	-0.500376	-0.806803	0.00366418	0.423584	0.267107	0.292219	0.40892	-0.176133	-0.502799	17978
Tcf7	-0.160412	-2.38419e-07	-0.117973	0.474188	0.419322	0.292391	0.193752	-0.305246	-0.601826	21414
Smad3	0.0929136	-0.824229	-0.140076	0.156993	0.124604	0.136911	0.190532	-0.151674	-0.279755	17127
Smad3	0.350327	-0.234942	-0.1228	-0.0197474	-0.0415473	0.13227	0.0843773	0.031009	-0.283888	17127
Gli3	-0.2029	-0.238959	0.311017	0.197728	0.0749407	-0.0611676	0.0954659	-0.632396	-0.766587	14634
Bmp6	-0.602071	-0.532559	-0.126434	0.245788	0.308492	0.302886	0.353751	-0.150146	-0.229796	12161
Wnt3	-0.0337057	-0.182918	-0.302709	0.0526756	0.200838	0.134908	0.240472	-0.145034	0.13558	22415
Wnt11	-0.572447	-0.64667	0.0983051	0.39633	0.637506	0.426891	0.39397	-0.476757	-1.29397	22411
Wnt4	0.0226717	0.0906477	-0.123149	0.170998	0.147835	0.115274	0.0884023	-0.2765	-0.502482	22417
Ptch1	1.03136	0.265285	0.345762	0.308415	0.17847	-0.15141	2.38419e-07	-0.913667	-0.788563	19206
Fgf1	-0.173424	0.107318	-0.677794	-0.235876	0.217459	0.214184	0.165563	0.209143	0.47745	14164
Tgfb2	0.739519	0.674384	-0.478847	-1.17875	-0.982163	-0.35626	-0.45119	0.896533	1.28354	21808
Tgfb2	0.619016	0.319408	-0.210769	-0.559533	-0.845202	-0.362825	-0.429254	0.572367	1.16515	21808
Sfrp4	0.495696	1.61904	-0.469246	-0.311473	-1.02751	-0.517108	-0.063447	0.101144	1.42884	20379
Fgf12	0.0725663	0.00386739	-0.104197	0.0350709	-0.0702314	-0.0457673	-0.059103	-0.112549	0.0760339	14167
Wnt9b	0.0565982	-0.0948334	0.0289029	0.0174079	0.0155931	0.0912682	-0.0164812	-0.107639	0.061094	22412
Psmd4	-0.0241516	-0.240103	0.132809	0.39284	0.212767	0.200551	0.255999	-0.190997	-0.157526	19185
Bmpr1a	-0.180296	0.0464663	-0.0935899	0.0343318	0.159883	-0.0203408	0.0315161	0.141586	-0.0936494	12166
Smad5	-0.146078	-0.560848	0.437032	0.556991	0.58486	0.153934	0.336725	-0.544277	-1.04066	17129
Fgf8	-0.117508	-0.0802846	-0.173636	0.273263	0.000881195	0.0770331	0.044708	-0.0211979	-0.072217	14179
Fgfrl1	0.219569	0.0359247	-0.352447	-0.054049	-0.156652	-0.144581	-0.362708	0.273814	0.280542	116701
Prickle1	-0.221752	-0.141333	0.203758	0.251978	0.196801	0.130046	0.184626	-0.723628	-0.706103	106042
Rspo2	0.220362	0.446418	1.08741	0.59055	0.077724	-0.296289	-0.00502372	-0.761385	-0.305194	239405
Fgf17	0.0545359	0.0250477	-0.0901158	0.0802085	0.10546	-0.0464632	-0.00616705	-0.0780488	0.0380034	14171
Tgfbi	0.452865	0.672271	-0.332823	-1.50961	-1.78387	-0.583836	-0.755655	0.614066	1.3433	21810
Gli2	1.00125	0.959665	0.208948	-0.293603	-0.194158	-0.0377779	-0.0475626	0.187656	-1.11324	14633
Sfrp1	0.191765	-0.0353732	0.394129	0.220359	0.196694	-0.321669	-0.106263	-0.297534	-0.903575	20377
Sostdc1	1.01656	1.08157	0.58039	-0.121011	-0.00755978	-0.27309	-0.48824	-0.0780973	-0.259426	66042
Fgf22	-2.2468	-1.98015	-0.248012	0.498027	0.623706	0.524522	0.527429	-0.170222	-1.79651	67112
Hbp1	-0.565726	-0.534667	-0.0361582	0.092034	0.048315	0.0656401	-0.0284462	0.2703	-0.0401077	73389
Wnt10a	-0.0983522	-0.175654	0.117571	0.150693	0.117147	0.0893288	0.0799994	-0.533394	-0.182544	22409
Bmp15	0.0994649	0.0617815	-0.0204433	-0.00765975	-0.0717268	-0.0731636	-0.00853884	-0.0128211	-0.0173528	12155
Bmp15	0.0324522	0.000759482	-0.0627895	0.18662	0.151221	-0.0166103	-0.0230364	-0.0821826	0.0984308	12155
Sfrp1	0.137222	0.174349	0.43604	0.107974	0.156847	-0.253846	-0.146618	-0.285411	-0.473163	20377
Ski	0.344569	0.134566	-0.130618	-0.229841	-0.208723	-0.0330747	-0.123777	0.255616	0.395282	20481
Bmper	0.0284958	0.238907	0.295649	0.0847672	0.161272	-0.0607489	-0.205539	-0.00411256	-0.347385	73230
Ncoa2	-0.182819	-0.240407	0.0614977	0.111204	0.153195	0.0185644	0.0248594	-0.165316	0.10961	17978
Smad5	0.393086	0.0616078	0.533552	0.119088	0.122884	-0.0494099	-0.06919	-0.131583	-0.240116	17129
Tgfbr3	0.421784	0.574021	-0.0284691	-0.30884	-0.816248	-0.214583	-0.489966	0.623106	1.03342	21814
Nkd2	-0.650727	-0.323521	0.117064	0.264017	0.278046	0.183763	0.0958576	-1.1571	-1.2421	72293
Bmpr2	-0.0273089	0.0446458	0.131675	-0.0282141	-0.0119562	-0.0167262	-0.0838428	0.145277	-0.0390113	12168
Fst	0.305257	0.267173	-0.196675	-0.973354	-0.560529	-0.432542	-0.560736	0.485298	0.496773	14313
Fzd4	0.343841	0.667601	-0.111477	-0.247731	-0.389509	-0.321524	-0.347411	0.268154	0.923261	14366
Fzd3	-0.113446	0.00377178	0.163135	0.0891848	0.31531	0.0110588	-0.0340061	0.109981	-0.744695	14365
Ncoa2	-0.196788	-0.144137	0.145679	-0.132806	0.038866	0.0592353	0.100592	0.229984	-0.0931088	17978
Ncoa2	-0.585625	-0.601681	-0.111469	0.109522	0.374721	0.267332	0.181051	-0.0242686	-0.584381	17978
Kremen1	0.0290189	0.0469723	-0.0399214	-0.135984	-0.234586	0.0136747	-0.0380816	0.0208384	0.0807304	84035
Wnt6	0.433263	0.333756	-0.0326106	-0.156877	-0.0855627	-0.00857147	-0.275616	-0.122797	0.065996	22420
Sfrp5	0.149095	0.0505402	-0.34287	-0.266965	-0.201752	-0.026679	-0.0640347	0.435714	0.707326	54612
Fgf12	0.108803	-0.098886	-0.0679732	-0.00938678	0.0464866	0.0161542	0.262478	-0.185839	-0.0200821	14167
Fgfr1	0.313843	0.448384	-0.207106	-0.446827	-0.156047	-0.208386	-0.108978	0.57073	0.537554	14182
Shh	1.29637	1.0909	0.933238	0.212704	-0.0786123	-0.526548	-0.313474	-1.70881	-2.79334	20423
Wnt9a	-0.307715	-0.106148	-0.156442	-0.0152728	0.114493	0.244052	0.0649359	0.844387	0.0544764	216795
Fzd1	-0.0328779	0.0574837	0.0480051	-0.0878941	-0.00464439	0.138776	0.115223	0.0774237	-0.497111	14362
Bmpr1b	-0.406389	-0.27768	-0.679548	-0.214331	0.555949	0.247104	0.458637	1.03829	-0.129055	12167
Wnt5a	0.00289011	-0.0255344	0.265454	0.10566	0.363147	-0.17996	0.0319591	-1.37699	-2.16475	22418
Fzd3	-0.0883421	-0.07347	-0.00376972	0.0455483	-0.0378246	0.133104	0.116804	-0.252472	0.0479736	14365
Tgfb2	0.702486	0.567479	-0.378635	-0.460309	-0.559917	-0.0487366	-0.467179	0.568815	0.979011	21808
Fgf7	-0.0461853	0.3308	0.504409	-0.620329	-0.810885	-0.925074	-0.914183	0.124029	0.493993	14178
Fgf9	0.0562894	0.267343	-0.163245	-0.327128	-0.238706	-0.127141	-0.156538	0.178654	0.487792	14180
Fgf5	-1.40529	-0.94265	0.175605	1.4949	2.6811	2.61824	2.78239	-0.34419	-1.51015	14176
Pdgfra	0.206804	0.459882	-0.23421	-0.252692	-0.751769	-0.252215	-0.327039	0.522849	0.403552	18595
Fzd10	-0.0831739	0.144855	0.0763192	0.0346379	-0.00167608	0.0169497	0.142144	-0.0990065	-0.175757	93897
Fgf12	0.0741735	-0.00646698	-0.0909615	-0.0362963	0.0621917	-0.00110245	-0.0210034	-0.00479341	-0.00028197	14167
Bmp8b	-0.0337925	-0.118772	-0.0792554	0.199165	-0.0640883	0.0382371	0.0296719	-0.217019	-0.00626723	12164
Fgf1	-0.531979	-0.552284	-0.355145	-0.18907	0.145677	0.175797	0.109863	-0.0313427	0.142237	14164
Wnt8b	0.0162854	-0.111014	0.0784606	0.305034	0.119341	0.116066	-0.122381	-0.0855954	-0.0738174	22423
Bmpr2	-0.237951	-0.0667758	0.0177786	0.066222	0.00844192	-0.0551437	0.0300875	-0.00204086	-0.0355072	12168
Wnt4	0.235119	0.362499	-0.156171	0.0693432	0.241996	0.094231	0.0946674	-0.211807	-0.131347	22417
Fgf3	-0.0374172	-0.0625119	-0.066312	0.0812524	-0.0241666	0.0654736	0.129622	-0.0683664	-0.00202274	14174
Smad2	0.01003	0.00621414	0.0366424	-0.0312103	0.147332	-0.066493	0.0111194	-0.00607443	-0.0925174	17126
Prickle1	-0.103852	-0.0252122	0.042736	0.117746	-0.0829976	0.0815466	0.166974	-0.253337	-0.107213	106042
Fgf11	-0.00771344	0.0472146	0.0802244	0.109785	-0.165029	0.104535	-0.0966313	-0.0685898	-0.0371791	14166
Rspo3	-0.0638984	0.0852845	-0.119193	0.293009	0.010035	-0.0322264	0.0702474	-0.169384	-0.0607494	72780
Wnt9b	-0.160849	0.0203385	-0.0463001	0.176195	0.184209	0.0852391	0.00178146	-0.123295	0.022343	22412
Fgfr2	-0.111322	-0.306623	0.222437	0.316747	-0.000920296	-0.0999606	0.00523519	-0.0940712	-0.137343	14183
Bmpr1b	-0.290013	0.0557246	-0.308536	-0.0133073	0.212909	0.0882499	0.054763	0.18667	-0.00498096	12167
Smad7	-0.432067	-0.612992	0.0822752	0.124241	0.251173	0.2965	0.224004	-0.0846508	-1.26148	17131
Tcf19	-0.034936	0.031088	-0.0942045	0.268811	0.225686	0.0546689	0.196845	-0.111398	-0.120228	106795
Prickle1	-0.10448	-0.221884	-0.039735	0.354587	0.053278	0.216552	0.232132	-0.141033	-0.0148109	106042
Bmpr1a	-0.0229726	-0.0254505	-0.0125796	0.0951762	0.186036	-0.0826356	-0.231987	-0.110495	0.111338	12166
Hbp1	-0.362844	-0.376365	0.00474898	0.346587	0.443726	0.0848085	0.0912335	0.192058	-0.529041	73389
Ncoa2	-0.464076	-0.484833	0.379419	0.100932	0.13742	0.134239	0.239697	-0.191771	-0.267604	17978
Wnt7a	0.0359685	0.0830059	-0.0455667	0.0691194	-0.0856557	0.066243	-0.0234294	-0.205317	0.175277	22421
Fgfrl1	0.102124	0.0365419	-0.306036	0.0229305	-0.130995	-0.0322593	-0.200295	0.1528	0.212757	116701
Rspo4	-0.0741062	-0.284749	-0.223695	0.151087	0.381759	0.22024	0.143253	-0.114831	-0.188808	228770
Smad3	0.424392	0.361336	-0.240656	-0.315015	-0.047884	0.0218751	-0.0263176	0.212293	-0.026269	17127
Gli3	0.143686	0.156886	0.494528	0.144192	0.123917	-0.116983	-0.106926	-0.538685	-0.858472	14634
Fzd5	-0.517892	-0.731546	0.048782	0.2621	0.659641	0.627695	0.599296	-0.210124	-1.8317	14367
Rspo3	1.05156	1.31765	0.382112	-0.230973	0.19063	-0.688004	-0.585125	-0.736768	0.0927456	72780
Fzd10	0.0270476	-0.238536	0.162601	0.155813	0.0383434	-0.0467517	0.0337691	-0.764099	-0.321122	93897
Bmp5	0.0941711	0.160991	-0.21467	-0.0442416	0.0997553	-0.185665	-0.282624	0.181877	0.190242	12160
Gli3	-0.0154023	0	0.736027	0.35712	0.243691	-0.0141503	0.112462	-0.309753	-0.419103	14634
Pdgfd	0.250362	1.09259	-0.336435	-0.391042	-0.370358	-0.27492	-0.158872	0.846537	1.42635	71785
Fgf2	0.424059	0.609194	0.0857733	-0.10907	-0.496315	-0.2993	-0.242846	0.125557	0.648079	14173
Ptch2	0.585614	0.393243	0.0120567	0.0833467	0.135404	-0.209741	-0.149375	-0.959663	-0.502537	19207
Nkd2	-0.286495	-0.144638	0.106447	0.178597	0.121946	0.104197	0.242131	-0.172873	-0.195304	72293
Wls	-0.078424	0.0290275	-0.045978	0.126844	-0.00837898	0.0894027	-0.135216	0.00968027	0.187439	68151
Wnt7a	0.091918	0.0989919	-0.0115018	0.0815132	0.0819469	-0.0491493	0.0576611	-0.083444	0.144718	22421
Fgf14	-0.00966668	0.00205481	0.0129107	-0.118561	0.11409	-0.0175441	0.0589468	-0.184896	0.0490311	14169
Smad1	-0.228521	-0.446231	0.303325	0.00486946	0.139092	0.113665	-0.0308652	0.08354	-0.399692	17125
